# COR27/28 Regulate the Evening Transcriptional Activity of the RVE8-LNK1/2 Circadian Complex

**DOI:** 10.1101/2022.05.16.492168

**Authors:** Maria L. Sorkin, Shin-Cheng Tzeng, Andrés Romanowski, Nikolai Kahle, Rebecca Bindbeutel, Andreas Hiltbrunner, Marcelo J. Yanovsky, Bradley S. Evans, Dmitri A. Nusinow

**Affiliations:** Donald Danforth Plant Science Center, St. Louis, MO, USA; Division of Biology and Biomedical Sciences, Washington University in St. Louis, St. Louis, MO, USA; Fundación Instituto Leloir, Instituto de Investigaciones Bioquímicas de Buenos Aires–Consejo Nacional de Investigaciones Científicas y Técnicas (CONICET), Buenos Aires, Argentina; Institute of Biology II, Faculty of Biology, University of Freiburg, Freiburg, Germany; Signalling Research Centres BIOSS and CIBSS, University of Freiburg, Freiburg, Germany

## Abstract

The timing of many molecular and physiological processes in plants occurs at a specific time of day. These daily rhythms are driven by the circadian clock, a master timekeeper that uses daylength and temperature to maintain rhythms of approximately 24 hours in various clock-regulated phenotypes. The circadian MYB-like transcription factor REVEILLE 8 (RVE8) interacts with its transcriptional coactivators NIGHT LIGHT INDUCIBLE AND CLOCK REGULATED 1 (LNK1) and LNK2 to promote the expression of evening-phased clock genes and cold tolerance factors. While genetic approaches have commonly been used to discover new connections within the clock and between other pathways, here we use affinity purification coupled with mass spectrometry to discover time-of-day-specific protein interactors of the RVE8-LNK1/2 complex. Among the interactors of RVE8/LNK1/LNK2 were COLD REGULATED GENE 27 (COR27) and COR28, which were coprecipitated in an evening-specific manner. In addition to COR27/28, we found an enrichment of temperature-related interactors that led us to establish a novel role for LNK1/2 in temperature entrainment of the clock. We established that RVE8, LNK1, and either COR27 or COR28 form a tripartite complex in yeast and that the effect of this interaction *in planta* serves to antagonize transcriptional activation of RVE8 target genes through mediating RVE8 protein degradation in the evening. Together, these results illustrate how a proteomic approach identified time-of-day-specific protein interactions and a novel RVE8-LNK-COR protein complex that implicates a new regulatory mechanism for circadian and temperature signaling pathways.
