## Supplemental Tables 1-2 for "COR27/28 Regulate the Evening Transcriptional Activity of the RVE8-LNK1/2 Circadian Complex"

### Sheet: Supp. Table 1
Table S1. RCC1L (AT3G53830) expression is downregulated by cold treatment. Data taken from Kidokoro et al. (2021) PNAS. Wild-type (Col-0) plants were transferred to 4 °C at LL2 (T=0; 2 hours after dawn) and tissue for RNA sequencing was collected at 3 hours and 12 hours after transfer to cold conditions. RCC1L is significantly downregulated after 12 hours under 4 °C treatment.
Condition	log fold change over T=0	adjusted p-value
3 hours at 4℃	-0.047	0.95
12 hours at 4℃	-1.963	5.7e-39

### Sheet: Supp. Table 2
Table S2. Oligonucleotides used in this study
Description	Primer Name	Primer Sequence (5' -> 3')
RVE8 genomic cloning fwd	pDAN1127	GCAGGCTCCGCGGCCGCCCCCTTCACCATGAGCTCGTCGCCGTCA
RVE8 genomic cloning rev	pDAN1128	AGCTGGGTCGGCGCGCCCACCCTTTGCTGATTTGTCGCTTGTTGAG
RVE8 promoter cloning	pDAN1129	TCAAACACTGATAGTTTCAAAACAGTTAAAATGAAAAAATTG
RVE8 promoter cloning	pDAN1130	AACTTGTGATATCACTAGCGGTTATTTTTCAGATAAAGACA
LNK1 cDNA cloning fwd	pDAN0990	CACCATGGGTAGTGGAACAAACCATC
LNK1 cDNA cloning rev	pDAN0991	ATTGTTGTCACTTGTTACAACTTCTG
LNK2 cDNA cloning fwd	pDAN1066	GCAGGCTCCGCGGCCGCCCCCTTCACCATGTTTGATTGGGAAGAAGAAGAG
LNK2 cDNA cloning rev	pDAN1067	AGCTGGGTCGGCGCGCCCACCCTTCAATTTTCTTTTGTTTCCTTGGG
LNK1 promoter cloning fwd	pDAN1016	TCAAACACTGATAGTTTGATCAAAGGATCTCTCCCGGC
LNK1 promoter cloning rev	pDAN1017	AACTTGTGATATCACTAGATTCCTCCCAACTTCAGACTC
LNK2 promoter cloning fwd	pDAN1018	TCAAACACTGATAGTTTGTGGCCCTTCTTGTGCTGCA
LNK2 promoter cloning rev	pDAN1019	CTCAGTTCTAATATCCAATCCTAGA
mVenus cloning fwd	pDAN0869	CTTGTACAAAGTGGTGCGAATGGTGAGCAAGGGCGAGG
mVenus cloning rev	pDAN0870	GGCTCCAGCTTCCACCCCTAGACTTGTACAGCTCGTCCA
COR27 cDNA cloning fwd	pDAN1906	GCAGGCTCCGCGGCCGCCCCCTTCACCATGGTTGGTGATTACAGA
COR27 cDNA cloning rev	pDAN1908	AGCTGGGTCGGCGCGCCCACCCTTAGAAACAGACTTCAAATTTACG
COR28 cDNA cloning fwd	pDAN1909	GCAGGCTCCGCGGCCGCCCCCTTCACCATGGAGAATGATTGCACG
COR28 cDNA cloning rev	pDAN1911	AGCTGGGTCGGCGCGCCCACCCTTACGAAAACAAACACCAATCCTA
TOC1 promoter cloning fwd	pDAN2736	GCAGCCCGGGGGATCCTTCTCTGAGGAATTTCATCAAACA
TOC1 promoter cloning rev	pDAN2735	TAGAACTAGTGGATCGATCAGATTAACAACTAAACCCACA
LNK1 cDNA N-terminus cloning fwd	pDAN1954	GCAGGCTCCGCGGCCGCCCCCTTCACCATGGGTAGTGGAACAAAC
LNK1 cDNA N-terminus cloning rev	pDAN2010	AGCTGGGTCGGCGCGCCCACCCTTTTACTTCTTCTCAAGATTTGCCTCT
LNK1 cDNA C-terminus fwd	pDAN2011	GCAGGCTCCGCGGCCGCCCCCTTCACCATGACTGATCATCTTCAT
LNK1 cDNA C-terminus rev	pDAN1955	AGCTGGGTCGGCGCGCCCACCCTTTTAATTGTTGTCACTTGTTACAACT
Universal fwd cloning from pENTR for entry into pGBKT7 digested with BamHI	pDAN2347	GAATTCCCGGGGATCGCAGGCTCCGCGGCCGCC
Universal rev cloning from pENTR for entry into pGBKT7 digested with BamHI	pDAN2348	GCAGGTCGACGGATCAGCTGGGTCGGCGCGCCC
Universal fwd cloning from pENTR for entry into pGADT7 digested with EcoRI	pDAN2349	GGAGGCCAGTGAATTAGGCTCCGCGGCCGCC
Universal rev cloning from pENTR for entry into pGADT7 digested with EcoRI	pDAN2350	CACCCGGGTGGAATTAGCTGGGTCGGCGCGCCC
Universal fwd cloning from pENTR for entry into the first MCS of pBridge digested with EcoRI	pDAN2441	TGTATCGCCGGAATTAGGCTCCGCGGCCGCC
Universal rev cloning from pENTR for entry into the first MCS of pBridge digested with EcoRI	pDAN2442	GGATCCCCGGGAATTAGCTGGGTCGGCGCGCCC
Universal fwd cloning from pENTR for entry into the second MCS of pBridge digested with BglII	pDAN2443	ATTAGCCCGAAGATCAGGCTCCGCGGCCGCC
Universal rev cloning from pENTR for entry into the second MCS of pBridge digested with BglII	pDAN2444	ATCAGCCCGAAGATCAGCTGGGTCGGCGCGCCC
COR27 fwd qPCR	pDAN2838	CGCGTGACCACGACCAAATCAGCG
COR27 rev qPCR	pDAN2839	CATCTTCTTCGAGCTTCCGTTTTCGCC
COR28 fwd qPCR	pDAN2842	GGGAACTACTGTCCAAGGAGATG
COR28 rev qPCR	pDAN2843	TCATCGTTATTTGCTTCTCTTTCTC
APA1 fwd qPCR	pDAN0282	CTCCAGAAGAGTATGTTCTGAAAG
APA1 rev qPCR	pDAN0281	TCCCAAGATCCAGAGAGGTC
